# Dynamic flux balance analysis of cancer metabolism using expression-based human cell line models

**DOI:** 10.64898/2026.10.15.759446

**Authors:** Liam P. Kelley, Ilija Dukovski, Darshi Shah, Louis Brezin, Kirill S. Korolev, Daniel Segrè

## Abstract

Aberrant metabolism that supports dysregulated growth is a key feature of cancer. Flux balance analysis, a computational approach that can predict genome-scale metabolic rates based on stoichiometry and mass conservation, has proven valuable in the prediction of pathway utilization and possible drug targets in cancer cells, but deep insight into growth dynamics under physiologically relevant conditions has been limited. To address this gap, we revisited the human metabolism model and its integration of gene-expression data, and we implemented simulations of metabolism in multiple cancer cell lines using static and dynamic flux balance analysis. Our models predict a substantial dependence of intracellular and exchange fluxes, and of the timing of resource utilization, on growth media and specific cell-line makeup. Secretions include lactate and other metabolites that could contribute to shaping the tumor microenvironment. Despite these differences in flux phenotypes, virtual genetic knockout screens predict high similarity of lethality across cell lines and media, and suggest a handful of possible cell-line specific targets. We finally demonstrate the power of dynamic simulations by setting virtual competition assays, which form the foundation for future extensions into dynamic simulations of tumor-stromal interactions in spatially-structured environment.
