## Supplement Table 1: media formulations for "Dynamic flux balance analysis of cancer metabolism using expression-based human cell line models"

### Sheet: DMEM complete
Compound	Component	ID	Stoichiometry	Molecular weight	Concentration (mg/mL)	Concentration (mM)
Glycine		MAM01986e	1	75.07	30	0.399627
L-Arginine hydrochloride	Arginine	MAM01365e	1	210.66	84	0.398747
L-Arginine hydrochloride	HCl (Cl-)	MAM01442e	1	210.66	84	0.398747
L-Cystine 2HCl	Cystine	MAM01629e	1	313.2	63	0.201149
L-Cystine 2HCl	2 HCl (Cl-)	MAM01442e	2	313.2	63	0.402299
L-Glutamine		MAM01975e	1	146.14	580	3.9688
L-Histidine hydrochloride-H2O	Histidine	MAM02125e	1	209.63	42	0.200353
L-Histidine hydrochloride-H2O	HCl (Cl-)	MAM01442e	1	209.63	42	0.200353
L-Isoleucine		MAM02184e	1	131.17	105	0.800488
L-Leucine		MAM02360e	1	131.17	105	0.800488
L-Lysine hydrochloride	Lysine	MAM02426e	1	182.65	146	0.799343
L-Lysine hydrochloride	HCl (Cl-)	MAM01442e	1	182.65	146	0.799343
L-Methionine		MAM02471e	1	149.21	30	0.201059
L-Phenylalanine		MAM02724e	1	165.19	66	0.39954
L-Serine		MAM02896e	1	105.09	42	0.399657
L-Threonine		MAM02993e	1	119.12	95	0.797515
L-Tryptophan		MAM03089e	1	204.23	16	0.078343
L-Tyrosine		MAM03101e	1	181.19	72	0.397373
L-Valine		MAM03135e	1	117.15	94	0.80239
Choline chloride	Choline	MAM01513e	1	139.62	10000	71.623
Choline chloride	Cl-	MAM01442e	1	139.62	10000	71.623
D-Calcium pantothenate	Pantothenate	MAM02680e	1	238.27	10000	41.9692
D-Calcium pantothenate	Ca2+	MAM01413e	0.5	238.27	10000	20.9846
Folic Acid		MAM01830e	1	441.4	10000	22.6552
Niacinamide		MAM02583e	1	122.12	10000	81.8867
Pyridoxine hydrochloride	Pyridoxine	MAM02817e	1	205.64	10000	48.6287
Pyridoxine hydrochloride	HCl (Cl-)	MAM01442e	1	205.64	10000	48.6287
Riboflavin		MAM02842e	1	376.36	10000	26.5703
Thiamine hydrochloride	Thiamine	MAM02982e	1	337.27	10000	29.6498
Thiamine hydrochloride	HCl (Cl-)	MAM01442e	1	337.27	10000	29.6498
i-Inositol		MAM02171e	1	180.16	10000	55.5062
Calcium Chloride (CaCl2-2H2O)	Ca2+	MAM01413e	1	147.01	264	1.7958
	2 Cl-	MAM01442e	2	147.01	264	3.59159
Ferric Nitrate (Fe(NO3)3 9H2O)	Fe3+	MAM01822e	1	404	10000	24.7525
	NO	MAM02609e	3	404	10000	74.2574
Magnesium Sulfate (MgSO4-7H2O)	Mg2+	MAM02482e	1	246.47	200	0.811458
	SO42-	MAM02946e	1	246.47	200	0.811458
Potassium Chloride (KCl)	K+	MAM02200e	1	74.55	400	5.36553
	Cl-	MAM01442e	1	74.55	400	5.36553
Sodium Bicarbonate (NaHCO3)	Na+	MAM02519e	1	84.01	3700	44.0424
	HCO3-	MAM02046e	1	84.01	3700	44.0424
Sodium Chloride (NaCl)	Na+	MAM02519e	1	58.44	6400	109.514
	Cl-	MAM01442e	1	58.44	6400	109.514
Sodium Phosphate monobasic (NaH2PO4-2H2O)	Na+	MAM02519e	1	156.01	141	0.903788
	H2PO4-	MAM02751e	1	156.01	141	0.903788
D-Glucose (Dextrose)		MAM01965e	1	180.16	4500	24.9778
Phenol Red		NA	1	376.4	15	0.0398512
Retinol		MAM02834e	1	286.45	10000	34.9101
Alpha-tocotrienol		MAM01330e	1	424.66	10000	23.5483
Gamma-tocopherol		MAM01935e	1	416.68	10000	23.9992
Biotin		MAM01401e	1	244.31	10000	40.9316
Vitamin B12		MAM01361e	1	1355.37	10000	7.37806
Lipoic acid		MAM02394e	1	206.33	10000	48.466
Linoleic acid		MAM02387e	1	280.45	10000	35.657
Linolenic acid		MAM02389e	1	278.43	10000	35.9157

### Sheet: MEM complete
Compound	Component	ID	Stoichiometry	Molecular weight	Concentration (mg/mL)	Concentration (mM)
L-Arginine hydrochloride	Arginine	MAM01365e	1	210.66	126	0.59812
L-Arginine hydrochloride	HCl (Cl-)	MAM01442e	1	210.66	126	0.59812
L-Cystine 2HCl	Cystine	MAM01629e	1	313.2	31	0.0989783
L-Cystine 2HCl	2 HCl (Cl-)	MAM01442e	2	313.2	31	0.197957
L-Glutamine		MAM01975e	1	146.14	292	1.99808
L-Histidine hydrochloride-H2O	Histidine	MAM02125e	1	209.63	42	0.200353
L-Histidine hydrochloride-H2O	HCl (Cl-)	MAM01442e	1	209.63	42	0.200353
L-Isoleucine		MAM02184e	1	131.17	52	0.396432
L-Leucine		MAM02360e	1	131.17	52	0.396432
L-Lysine hydrochloride	Lysine	MAM02426e	1	182.65	73	0.399672
L-Lysine hydrochloride	HCl (Cl-)	MAM01442e	1	182.65	73	0.399672
L-Methionine		MAM02471e	1	149.21	15	0.100529
L-Phenylalanine		MAM02724e	1	165.19	32	0.193716
L-Serine		MAM02896e	1	105.09	25	0.237891
L-Threonine		MAM02993e	1	119.12	48	0.402955
L-Tryptophan		MAM03089e	1	204.23	10	0.0489644
L-Tyrosine disodium salt dihydrate	Tyrosine	MAM03101e	1	261.18	52	0.199096
L-Tyrosine disodium salt dihydrate	Na+	MAM02519e	2	261.18	52	0.398193
L-Valine		MAM03135e	1	117.15	46	0.392659
Choline chloride	Choline	MAM01513e	1	139.62	10000	71.623
Choline chloride	Cl-	MAM01442e	1	139.62	10000	71.623
D-Calcium pantothenate	Pantothenate	MAM02680e	1	238.27	10000	41.9692
D-Calcium pantothenate	Ca2+	MAM01413e	0.5	238.27	10000	20.9846
Folic Acid		MAM01830e	1	441.4	10000	22.6552
Niacinamide		MAM02583e	1	122.12	10000	81.8867
Pyridoxal hydrochloride	Pyridoxal	MAM02813e	1	203.62	10000	49.1111
Pyridoxal hydrochloride	HCl (Cl-)	MAM01442e	1	203.62	10000	49.1111
Riboflavin		MAM02842e	1	376.36	10000	26.5703
Thiamine hydrochloride	Thiamine	MAM02982e	1	337.27	10000	29.6498
Thiamine hydrochloride	HCl (Cl-)	MAM01442e	1	337.27	10000	29.6498
i-Inositol		MAM02171e	1	180.16	10000	55.5062
Calcium Chloride (CaCl2-2H2O)	Ca2+	MAM01413e	1	147.01	200	1.36045
	2 Cl-	MAM01442e	2	147.01	200	2.7209
Magnesium Sulfate (MgSO4-7H2O)	Mg2+	MAM02482e	1	246.47	97.67	0.396275
	SO42-	MAM02946e	1	246.47	97.67	0.396275
Potassium Chloride (KCl)	K+	MAM02200e	1	74.55	400	5.36553
	Cl-	MAM01442e	1	74.55	400	5.36553
Sodium Bicarbonate (NaHCO3)	Na+	MAM02519e	1	84.01	2200	26.1874
	HCO3-	MAM02046e	1	84.01	2200	26.1874
Sodium Chloride (NaCl)	Na+	MAM02519e	1	58.44	6800	116.359
	Cl-	MAM01442e	1	58.44	6800	116.359
Sodium Phosphate monobasic (NaH2PO4-2H2O)	Na+	MAM02519e	1	156.01	140	0.897378
	H2PO4-	MAM02751e	1	156.01	140	0.897378
D-Glucose (Dextrose)		MAM01965e	1	180.16	1000	5.55062
Phenol Red		NA	1	376.4	10	0.0265675
Retinol		MAM02834e	1	286.45	10000	34.9101
Alpha-tocotrienol		MAM01330e	1	424.66	10000	23.5483
Gamma-tocopherol		MAM01935e	1	416.68	10000	23.9992
Biotin		MAM01401e	1	244.31	10000	40.9316
Vitamin B12		MAM01361e	1	1355.37	10000	7.37806
Lipoic acid		MAM02394e	1	206.33	10000	48.466
Linoleic acid		MAM02387e	1	280.45	10000	35.657
Linolenic acid		MAM02389e	1	278.43	10000	35.9157
Ferric Nitrate (Fe(NO3)3 9H2O)	Fe3+	MAM01822e	1	404	10000	24.7525
	NO	MAM02609e	3	404	10000	74.2574

### Sheet: HPLM complete
Compound	Component	ID	Stoichiometry	Molecular weight	Concentration (mg/mL)	Concentration (mM)
Glycine		MAM01986e	1	75.07	22.521	0.3
L-Alanine		MAM01307e	1	89.09	38.309	0.430003
L-Arginine hydrochloride	Arginine	MAM01365e	1	210.66	23.173	0.110002
L-Arginine hydrochloride	HCl (Cl-)	MAM01442e	1	210.66	23.173	0.110002
L-Asparagine		MAM01369e	1	132.12	6.606	0.05
L-Aspartic acid		MAM01370e	1	133.1	2.662	0.02
L-Cysteine HCl 2 H2O	Cystine	MAM01629e	1	175.63	7.025	0.0399989
L-Cysteine HCl 2 H2O	HCl	MAM01442e	2	175.63	7.025	0.0799977
L-Glutamine		MAM01975e	1	146.14	80.383	0.550041
L-Histidine hydrochloride-H2O	Histidine	MAM02125e	1	209.63	23.059	0.109999
L-Histidine hydrochloride-H2O	HCl (Cl-)	MAM01442e	1	209.63	23.059	0.109999
L-Isoleucine		MAM02184e	1	131.17	9.182	0.0700008
L-Leucine		MAM02360e	1	131.17	20.987	0.159998
L-Lysine hydrochloride	Lysine	MAM02426e	1	182.65	36.53	0.2
L-Lysine hydrochloride	HCl (Cl-)	MAM01442e	1	182.65	36.53	0.2
L-Methionine		MAM02471e	1	149.21	4.476	0.029998
L-Phenylalanine		MAM02724e	1	165.19	13.215	0.0799988
L-Serine		MAM02896e	1	105.09	15.764	0.150005
L-Threonine		MAM02993e	1	119.12	16.677	0.140002
L-Tryptophan		MAM03089e	1	204.23	12.254	0.060001
L-Tyrosine		MAM03101e	1	181.19	14.495	0.0799989
L-Valine		MAM03135e	1	117.15	25.773	0.22
Biotin		MAM01401e	1	244.31	0.2	0.000818632
Choline chloride	Choline	MAM01513e	1	139.62	10000	71.623
Choline chloride	Cl-	MAM01442e	1	139.62	10000	71.623
D-Calcium pantothenate	Pantothenate	MAM02680e	2	476.54	10000	41.9692
D-Calcium pantothenate	Ca2+	MAM01413e	1	476.54	10000	20.9846
Folic Acid		MAM01830e	1	441.4	10000	22.6552
Niacinamide		MAM02583e	1	122.12	10000	81.8867
para-Aminobenzoic acid			1	137.14	1	0.00729182
Pyridoxine hydrochloride	Pyridoxine	MAM02817e	1	205.64	10000	48.6287
Pyridoxine hydrochloride	HCl (Cl-)	MAM01442e	1	205.64	10000	48.6287
Riboflavin		MAM02842e	1	376.36	10000	26.5703
Thiamine hydrochloride	Thiamine	MAM02982e	1	337.27	10000	29.6498
Thiamine hydrochloride	HCl (Cl-)	MAM01442e	1	337.27	10000	29.6498
i-Inositol		MAM02171e	1	180.16	10000	55.5062
Ammonium Chloride (NH4Cl)	NH4+	MAM02579e	1	53.49	2.14	0.0400075
	Cl-	MAM01442e	1	53.49	2.14	0.0400075
Calcium Chloride (CaCl2)	Ca2+	MAM01413e	1	110.98	260.803	2.35
	2 Cl-	MAM01442e	2	110.98	260.803	4.7
Calcium Nitrate (Ca(NO3)2 42O)	Ca2+	MAM01413e	1	236.15	9.446	0.04
	NO	MAM02609e	2	236.15	9.446	0.08
Magnesium Chloride (MgCl2)	Mg2+	MAM02482e	1	95.21	45.701	0.480002
	Cl-	MAM01442e	2	95.21	45.701	0.960004
Magnesium Sulfate (MgSO4)	Mg2+	MAM02482e	1	120.36	42.13	0.350033
	SO42-	MAM02946e	1	120.36	42.13	0.350033
Potassium Chloride (KCl)	K+	MAM02200e	1	74.55	307.655	4.12683
	Cl-	MAM01442e	1	74.55	307.655	4.12683
Potassium Phosphate Monobasic (KH2PO4)	K+	MAM02200e	1	136.09	2	0.0146962
	HPO4-	MAM02751e	1	136.09	2	0.0146962
Sodium Bicarbonate (NaHCO3)	Na+	MAM02519e	1	84.01	2016.24	24
	HCO3-	MAM02046e	1	84.01	2016.24	24
Sodium Chloride (NaCl)	Na+	MAM02519e	1	58.44	6216.2	106.369
	Cl-	MAM01442e	1	58.44	6216.2	106.369
Sodium Phosphate Dibasic (Na2HPO4)	Na+	MAM02519e	2	141.96	135.005	1.90201
	H2PO4-	MAM02751e	1	141.96	135.005	0.951007
Glutathione (reduced)		MAM02026e	1	307.33	7.683	0.0249992
Acetone		MAM01256e	1	58.08	3.485	0.0600034
Creatine		MAM01619e	1	149.15	5.245	0.0351659
Creatinine		MAM01621e	1	113.12	8.484	0.075
D-Glucose (Dextrose)		MAM01965e	1	180.16	900.8	5
Fructose		MAM01840e	1	180.16	7.206	0.0399978
Galactose		MAM01910e	1	180.16	10.81	0.0600022
Glycerol		MAM01983e	1	92.09	11.05	0.119991
Hypoxanthine		MAM02159e	1	136.11	1.3611	0.01
Phenol Red		NA	1	376.4	5.27	0.0140011
Urea		MAM03121e	1	60.06	300.3	5
Uridine		MAM03123e	1	244.2	0.733	0.00300164
Acetylcarnitine		MAM02634e	1	239.7	1.199	0.00500209
Betaine		MAM01393e	1	117.15	8.201	0.0700043
L-Amino-N-butyric acid		MAM00169e	1	103.12	2.062	0.0199961
L-Carnitine HCl	Carnitine	MAM02348e	1	198	7.92	0.04
	Cl-	MAM01442e	1	198	7.92	0.04
L-Citrulline		MAM01588e	1	175.2	7.008	0.04
Hydroxy-L-Proline		MAM03037e	1	131.13	2.623	0.0200031
L-Ornithine		MAM02658e	1	168.62	11.803	0.0699976
N-Acetylglycine		MAM03397e	1	117.1	10.539	0.09
Taurine		MAM02961e	1	125.14	11.263	0.0900032
3-Hydroxybutyric acid		MAM00648e	1	126.09	6.305	0.050004
alpha-Ketoglutaric acid		MAM01306e	1	146.1	0.731	0.00500342
Citric acid		MAM01587e	1	192.13	24.977	0.130001
Formic acid		MAM01833e	1	46.03	2.301	0.0499891
Malic acid		MAM02439e	1	134.09	0.67	0.00499664
Malonic acid		MAM02440e	1	104.06	1.041	0.0100038
Sodium acetate	Na+	MAM02519e	1	82.03	3.281	0.0399976
	Acetate	MAM01252e	1	82.03	3.281	0.0399976
Sodium lactate	Na+	MAM02519e	1	112.06	179.296	1.6
	Lactate	MAM02403e	1	112.06	179.296	1.6
Sodium pyruvate	Na+	MAM02519e	1	110.04	5.502	0.05
	Pyruvate	MAM02819e	1	110.04	5.502	0.05
Succinic acid		MAM02943e	1	118.09	2.362	0.0200017
Uric acid		MAM03120e	1	168.11	58.8385	0.35
Retinol		MAM02834e	1	286.45	10000	34.9101
Alpha-tocotrienol		MAM01330e	1	424.66	10000	23.5483
Gamma-tocopherol		MAM01935e	1	416.68	10000	23.9992
Vitamin B12		MAM01361e	1	1355.37	10000	7.37806
Lipoic acid		MAM02394e	1	206.33	10000	48.466
Linoleic acid		MAM02387e	1	280.45	10000	35.657
Linolenic acid		MAM02389e	1	278.43	10000	35.9157
Ferric Nitrate (Fe(NO3)3 9H2O)	Fe3+	MAM01822e	1	404	10000	24.7525
	NO	MAM02609e	3	404	10000	74.2574

### Sheet: RPMI complete
Compound	Component	ID	Stoichiometry	Molecular weight	Concentration (mg/mL)	Concentration (mM)
Glycine		MAM01986e	1	75.07	10	0.133209
L-Arginine		MAM01365e	1	174.2	200	1.14811
L-Asparagine		MAM01369e	1	132.12	50	0.378444
L-Aspartic acid		MAM01370e	1	133.1	20	0.150263
L-Cystine 2HCl	Cystine	MAM01629e	1	313.2	65.2	0.208174
L-Cystine 2HCl	2 HCl (Cl-)	MAM01442e	2	313.2	65.2	0.416347
L-Glutamic acid		MAM01974e	1	147.13	20	0.135934
L-Glutamine		MAM01975e	1	146.14	300	2.05283
L-Histidine		MAM02125e	1	209.63	15	0.0715546
Hydroxy-L-proline		MAM03037e	1	131.13	20	0.15252
L-Isoleucine		MAM02184e	1	131.17	50	0.381185
L-Leucine		MAM02360e	1	131.17	50	0.381185
L-Lysine hydrochloride	Lysine	MAM02426e	1	182.65	40	0.218998
L-Lysine hydrochloride	HCl (Cl-)	MAM01442e	1	182.65	40	0.218998
L-Methionine		MAM02471e	1	149.21	15	0.100529
L-Phenylalanine		MAM02724e	1	165.19	15	0.0908045
L-Proline		MAM02770e	1	115.13	20	0.173717
L-Serine		MAM02896e	1	105.09	30	0.28547
L-Threonine		MAM02993e	1	119.12	20	0.167898
L-Tryptophan		MAM03089e	1	204.23	5	0.0244822
L-Tyrosine disodium salt dihydrate	Tyrosine	MAM03101e	1	261.18	28.83	0.110384
L-Tyrosine disodium salt dihydrate	Na+	MAM02519e	2	261.18	28.83	0.220767
L-Valine		MAM03135e	1	117.15	20	0.170721
Biotin		MAM01401e	1	244.31	10000	40.9316
Choline chloride	Choline	MAM01513e	1	139.62	10000	71.623
Choline chloride	Cl-	MAM01442e	1	139.62	10000	71.623
D-Pantothenic acid hemicalcium salt	Pantothenate	MAM02680e	1	238.27	10000	41.9692
D-Pantothenic acid hemicalcium salt	Ca2+	MAM01413e	0.5	238.27	10000	20.9846
Folic Acid		MAM01830e	1	441.4	10000	22.6552
Niacinamide		MAM02583e	1	122.12	10000	81.8867
Pyridoxine hydrochloride	Pyridoxine	MAM02817e	1	205.64	10000	48.6287
Pyridoxine hydrochloride	HCl (Cl-)	MAM01442e	1	205.64	10000	48.6287
Riboflavin		MAM02842e	1	376.36	10000	26.5703
Thiamine hydrochloride	Thiamine	MAM02982e	1	337.27	10000	29.6498
Thiamine hydrochloride	HCl (Cl-)	MAM01442e	1	337.27	10000	29.6498
Vitamin B12		MAM01361e	1	1355.37	10000	7.37806
myo-Inositol		MAM02171e	1	180.16	10000	55.5062
Calcium Nitrate (Ca(NO3)2 42O)	Ca2+	MAM01413e	1	236.15	100	0.42346
	NO	MAM02609e	2	236.15	100	0.846919
Magnesium Sulfate (MgSO4-7H2O)	Mg2+	MAM02482e	1	246.47	48.84	0.198158
	SO42-	MAM02946e	1	246.47	48.84	0.198158
Potassium Chloride (KCl)	K+	MAM02200e	1	74.55	400	5.36553
	Cl-	MAM01442e	1	74.55	400	5.36553
Sodium Bicarbonate (NaHCO3)	Na+	MAM02519e	1	84.01	2000	23.8067
	HCO3-	MAM02046e	1	84.01	2000	23.8067
Sodium Chloride (NaCl)	Na+	MAM02519e	1	58.44	6000	102.669
	Cl-	MAM01442e	1	58.44	6000	102.669
Sodium Phosphate dibasic (Na2HPO4)	Na+	MAM02519e	2	141.96	800	11.2708
	H2PO4-	MAM02751e	1	141.96	800	5.63539
D-Glucose (Dextrose)		MAM01965e	1	180.16	2000	11.1012
Glutathione (reduced)		MAM02026e	1	307.32	1	0.00325394
Phenol Red		NA	1	376.4	5.3	0.0140808
Retinol		MAM02834e	1	286.45	10000	34.9101
Alpha-tocotrienol		MAM01330e	1	424.66	10000	23.5483
Gamma-tocopherol		MAM01935e	1	416.68	10000	23.9992
Lipoic acid		MAM02394e	1	206.33	10000	48.466
Linoleic acid		MAM02387e	1	280.45	10000	35.657
Linolenic acid		MAM02389e	1	278.43	10000	35.9157
Ferric Nitrate (Fe(NO3)3 9H2O)	Fe3+	MAM01822e	1	404	10000	24.7525
	NO	MAM02609e	3	404	10000	74.2574

### Sheet: Minimal media
Compound	Component	ID	Stoichiometry	Molecular weight	Concentration (mg/mL)	Concentration (mM)
L-Histidine hydrochloride-H2O	Histidine	MAM02125e	1	209.63	42	0.200353
L-Histidine hydrochloride-H2O	HCl (Cl-)	MAM01442e	1	209.63	42	0.200353
L-Isoleucine		MAM02184e	1	131.17	52	0.396432
L-Leucine		MAM02360e	1	131.17	52	0.396432
L-Lysine hydrochloride	Lysine	MAM02426e	1	182.65	73	0.399672
L-Lysine hydrochloride	HCl (Cl-)	MAM01442e	1	182.65	73	0.399672
L-Methionine		MAM02471e	1	149.21	15	0.100529
L-Phenylalanine		MAM02724e	1	165.19	32	0.193716
L-Threonine		MAM02993e	1	119.12	48	0.402955
L-Tryptophan		MAM03089e	1	204.23	10	0.0489644
L-Valine		MAM03135e	1	117.15	46	0.392659
Calcium Chloride (CaCl2-2H2O)	Ca2+	MAM01413e	1	147.01	200	1.36045
	2 Cl-	MAM01442e	2	147.01	200	2.7209
Magnesium Sulfate (MgSO4-7H2O)	Mg2+	MAM02482e	1	246.47	97.67	0.396275
	SO42-	MAM02946e	1	246.47	97.67	0.396275
Potassium Chloride (KCl)	K+	MAM02200e	1	74.55	400	5.36553
	Cl-	MAM01442e	1	74.55	400	5.36553
Sodium Bicarbonate (NaHCO3)	Na+	MAM02519e	1	84.01	2200	26.1874
	HCO3-	MAM02046e	1	84.01	2200	26.1874
Sodium Chloride (NaCl)	Na+	MAM02519e	1	58.44	6800	116.359
	Cl-	MAM01442e	1	58.44	6800	116.359
Sodium Phosphate monobasic (NaH2PO4-2H2O)	Na+	MAM02519e	1	156.01	140	0.897378
	H2PO4-	MAM02751e	1	156.01	140	0.897378
Ferric Nitrate (Fe(NO3)3 9H2O)	Fe3+	MAM01822e	1	404	10000	24.7525
	NO	MAM02609e	3	404	10000	74.2574
D-Calcium pantothenate	Pantothenate	MAM02680e	1	238.27	10000	41.9692
D-Calcium pantothenate	Ca2+	MAM01413e	0.5	238.27	10000	20.9846
Folic Acid		MAM01830e	1	441.4	10000	22.6552
Pyridoxal hydrochloride	Pyridoxal	MAM02813e	1	203.62	10000	49.1111
Pyridoxal hydrochloride	HCl (Cl-)	MAM01442e	1	203.62	10000	49.1111
Riboflavin		MAM02842e	1	376.36	10000	26.5703
Thiamine hydrochloride	Thiamine	MAM02982e	1	337.27	10000	29.6498
Thiamine hydrochloride	HCl (Cl-)	MAM01442e	1	337.27	10000	29.6498
Retinol		MAM02834e	1	286.45	10000	34.9101
Alpha-tocotrienol		MAM01330e	1	424.66	10000	23.5483
Gamma-tocopherol		MAM01935e	1	416.68	10000	23.9992
Biotin		MAM01401e	1	244.31	10000	40.9316
Vitamin B12		MAM01361e	1	1355.37	10000	7.37806
Lipoic acid		MAM02394e	1	206.33	10000	48.466
Linoleic acid		MAM02387e	1	280.45	10000	35.657
Linolenic acid		MAM02389e	1	278.43	10000	35.9157
